# Paired guide RNA CRISPR-Cas9 screening for protein-coding genes and lncRNAs involved in transdifferentiation of human B-cells to macrophages

**DOI:** 10.1101/2021.04.26.441397

**Authors:** Sebastian Ullrich, Carme Arnan, Carlos Pulido-Quetglas, Ramil Nurtdinov, Alexandre Esteban, Joan Blanco-Fernandez, Estel Aparicio-Prat, Rory Johnson, Sílvia Pérez-Lluch, Roderic Guigó

## Abstract

CRISPR-Cas9 screening libraries have arisen as a powerful tool to identify both protein coding (pc) and non-coding genes playing a role along different processes. In particular, the usage of a nuclease active Cas9 coupled to a single gRNA has proven to efficiently impair the expression of pc-genes by generating deleterious frameshifts. Here, we first demonstrate that the usage of a second gRNA targeting the same gene synergistically enhances the capacity of the CRISPR-Cas9 system to knock out pc-genes. We next take advantage of our paired-guide (pgRNA) system to design a library to simultaneously target 874 pc-genes and 166 lncRNAs which are known to change expression during the transdifferentiation from pre-B cells to macrophages. We show that this system is able to identify known players in this process, and also predicts 26 potential novel ones, of which we select four for deeper characterization. Two of these, *FURIN* and *NFE2*, code for proteins related to cell differentiation and macrophage function; the other two, *LINC02432* and *MIR3945HG*, are lncRNAs associated with cancerous and infectious diseases, respectively. The CRISPR-Cas9 coupled to pgRNAs system is, therefore, a suitable tool to target simultaneously pc-genes and lncRNAs for genomic perturbation assays.
