## Supplementary Table S1 and S3-S11 for "Paired guide RNA CRISPR-Cas9 screening for protein-coding genes and lncRNAs involved in transdifferentiation of human B-cells to macrophages"

### Sheet: Table S1 (gRNA)
	Supplementary Table S1: gRNA sequences
	Targeted gene	gRNA1 (U6 promoter)	gRNA2 (H1 promoter)
	CEACAM1	GTTATTGGCGTGGCAGGTAT	GACAGGGTTTATGCTGAGGG
	CD19.1	GCTTCACCACTAGAGGTTCCT	CGCTGTGCTGCAGTGCCTCA
	CD19.2	CAGGCCCGAGGAACCTCTAG	CGCTGTGCTGCAGTGCCTCA
	CD19.3	GCGAGGAACCTCTAGTGGTGA	TGGAATGTTTCGGACCTAGG
	CD19.4	GCCTGGCTGGACAGTCAATG	AGACCGCCCTGAGATCTGGG
	Control Intergenic	GCTACAGTTAAAAAGGCCAAC	GCTGAAGGTTTAGTAATAAA
	FURIN	GAGGCCCTGGTTGCTATGGG	AGAAGGTCTTCACCAACACG
	KLF4	GAGTGTCTTCTCCCTTCCCGC	CTGGGGGAAGTCGCTTCATG
	lncRNA LINC02432	GCCTTTTATAAAGATACTGAG	CCTGTAGTATACGTAATAAC
	lncRNA MIR3945HG	GTCTCCAAACCATTTTCAGA	TCTTCAGCAGAATAGGAAAA
	Non-targeting (luciferase)	GAAGTCGTACTCGTTGAAGC	GTGCGGTAGGGCTACGCCCT
	NFE2	GAAGTGGGAAGCCAGAATCT	GGAGGTCCAAGGTATGGAGC
	Rat_cebp-alfa	GTGCTCGCAGATGCCGCCCAG	CAGGAACTCGTCGTTGAAGG
	SPI1	GACTCGCTGTGCACGTGGTGG	TGGGTACTGGAGGCACATCC
	TREML2	GGTGAACACCATCACACCAG	TAGGCAAGGTGATGAGTCCT

### Sheet: Table S3 (pgRNAs cloning)
	Supplementary Table S3: Oligos for pgRNA cloning in pDECKO_mCherry
	Oligo Name	Sequence
	CEACAM1_1R	TGCCACGCCAATAACCGGTGTTTCGTCCTTTCCACAAGAT
	CEACAM1 2F	CACCGGTTATTGGCGTGGCAGGTATGTTTTAGAGCTAGAAGAGAC
	CEACAM1_5R	AACCCCTCAGCATAAACCCTGTCGGGAAAGAGTGGTCTCAT
	CEACAM1_6F	GGTTTATGCTGAGGGGTTTTAGAGCTAGAAATAGCAAGTT
	CD19.1_1R	CCTCTAGTGGTGAAGCcGGTGTTTCGTCCTTTCCACAAGAT
	CD19.1_2F	CACCGGCTTCACCACTAGAGGTTCCTGTTTTAGAGCTAGAAGAGAC
	CD19.1_5R	AACTGAGGCACTGCAGCACAGCGGGGAAAGAGTGGTCTCAT
	CD19.1_6F	TGCTGCAGTGCCTCAGTTTTAGAGCTAGAAATAGCAAGTT
	CD19.2_1R	GGTTCCTCGGGCCTGCCGGTGTTTCGTCCTTTCCACAAGAT
	CD19.2_2F	CACCGGCAGGCCCGAGGAACCTCTAGGTTTTAGAGCTAGAAGAGAC
	CD19.2_5R	AACTGAGGCACTGCAGCACAGCGGGGAAAGAGTGGTCTCAT
	CD19.2_6F	TGCTGCAGTGCCTCAGTTTTAGAGCTAGAAATAGCAAGTT
	CD19.3_1R	ACTAGAGGTTCCTCGCCGGTGTTTCGTCCTTTCCACAAGAT
	CD19.3_2F	CACCGGCGAGGAACCTCTAGTGGTGAGTTTTAGAGCTAGAAGAGAC
	CD19.3_5R	AACCCTAGGTCCGAAACATTCCAGGGAAAGAGTGGTCTCAT
	CD19.3_6F	TGTTTCGGACCTAGGGTTTTAGAGCTAGAAATAGCAAGTT
	CD19.4_1R	ACTGTCCAGCCAGGCCGGTGTTTCGTCCTTTCCACAAGAT
	CD19.4_2F	CACCGGCCTGGCTGGACAGTCAATGGTTTTAGAGCTAGAAGAGAC
	CD19.4_5R	AACCCCAGATCTCAGGGCGGTCTGGGAAAGAGTGGTCTCAT
	CD19.4_6F	GCCCTGAGATCTGGGGTTTTAGAGCTAGAAATAGCAAGTT
	FURIN_1R	AGCAACCAGGGCCTCcGGTGTTTCGTCCTTTCCACAAGAT
	FURIN_2F	CACCGGAGGCCCTGGTTGCTATGGGGTTTTAGAGCTAGAAGAGAC
	FURIN_5R	AACCGTGTTGGTGAAGACCTTCTGGGAAAGAGTGGTCTCAT
	FURIN_6F	GTCTTCACCAACACGGTTTTAGAGCTAGAAATAGCAAGTT
	Intergenic_1R	CTTTTTAACTGTAGCcGGTGTTTCGTCCTTTCCACAAGAT
	Intergenic_ 2F	CACCGGCTACAGTTAAAAAGGCCAACGTTTTAGAGCTAGAAGAGAC
	Intergenic_5R	AACTTTATTACTAAACCTTCAGCGGGAAAGAGTGGTCTCAT
	Intergenic_6F	AGGTTTAGTAATAAAGTTTTAGAGCTAGAAATAGCAAGTT
	KLF4_1R	AGGGAGAAGACACTCcGGTGTTTCGTCCTTTCCACAAGAT
	KLF4_2F	CACCGGAGTGTCTTCTCCCTTCCCGCGTTTTAGAGCTAGAAGAGAC
	KLF4_5R	AACCATGAAGCGACTTCCCCCAGGGGAAAGAGTGGTCTCAT
	KLF4_6F	GGAAGTCGCTTCATGGTTTTAGAGCTAGAAATAGCAAGTT
	Luciferase_1R	AACGAGTACGACTTCcGGTGTTTCGTCCTTTCCACAAGAT
	Luciferase_2F	CACCgGAAGTCGTACTCGTTGAAGCGTTTTAGAGCTAGAAGAGAC
	Luciferase_5R	AACAGGGCGTAGCCCTACCGCACGGGAAAGAGTGGTCTCAT
	Luciferase_6F	GTAGGGCTACGCCCTGTTTTAGAGCTAGAAATAGCAAGTT
	NFE2_1R	CTGGCTTCCCACTTCCGGTGTTTCGTCCTTTCCACAAGAT
	NFE2_2F	CACCGGAAGTGGGAAGCCAGAATCTGTTTTAGAGCTAGAAGAGAC
	NFE2_5R	AACGCTCCATACCTTGGACCTCCGGGAAAGAGTGGTCTCAT
	NFE2_6F	TCCAAGGTATGGAGCGTTTTAGAGCTAGAAATAGCAAGTT
	Rat _CEBPalfa_1R	GGCATCTGCGAGCACcGGTGTTTCGTCCTTTCCACaagat
	Rat_CEBPalfa_2F	CACCGGTGCTCGCAGATGCCGCCCAGGTTTTAGAGCTAGAAGAGAC
	Rat_CEBPalfa_5R	AACCCTTCAACGACGAGTTCCTGGGGAAAGAGTGGTCTCAT
	Rat_ CEBPalfa_6F	ACTCGTCGTTGAAGGGTTTTAGAGCTAGAAATAGCAAGTT
	RP11-362F19_1R	TATCTTTATAAAAGGCCGGTGTTTCGTCCTTTCCACAAGAT
	RP11-362F19 2F	CACCGGCCTTTTATAAAGATACTGAGGTTTTAGAGCTAGAAGAGAC
	RP11-362F19_5R	AACGTTATTACGTATACTACAGGGGGAAAGAGTGGTCTCAT
	RP11-362F19_6F	AGTATACGTAATAACGTTTTAGAGCTAGAAATAGCAAGTT
	RP11-701P16_1R	AAATGGTTTGGAGACCGGTGTTTCGTCCTTTCCACAAGAT
	RP11-701P16_2F	CACCGGTCTCCAAACCATTTTCAGAGTTTTAGAGCTAGAAGAGAC
	RP11-701P16_5R	AACTTTTCCTATTCTGCTGAAGAGGGAAAGAGTGGTCTCAT
	RP11-701P16_6F	AGCAGAATAGGAAAAGTTTTAGAGCTAGAAATAGCAAGTT
	SPI1_1R	CGTGCACAGCGAGTCcGGTGTTTCGTCCTTTCCACaagat
	SPI1_2F	CACCGGACTCGCTGTGCACGTGGTGGGTTTTAGAGCTAGAAGAGAC
	SPI1_ 5R	AACGGATGTGCCTCCAGTACCCAGGGAAAGAGTGGTCTCAT
	SPI1_6F	ACTGGAGGCACATCCGTTTTAGAGCTAGAAATAGCAAGTT
	TREML2_1R	GTGATGGTGTTCACCCGGTGTTTCGTCCTTTCCACAAGAT
	TREML2_2F	CACCGGGTGAACACCATCACACCAGGTTTTAGAGCTAGAAGAGAC
	TREML2_5R	AACAGGACTCATCACCTTGCCTAGGGAAAGAGTGGTCTCAT
	TREML2_6F	AAGGTGATGAGTCCTGTTTTAGAGCTAGAAATAGCAAGTT
	Constant_3R	GAGACGGGATCCTAGGAATTCCGTCTCTTCTAGCTCTAAAAC
	Constant_4F	TTCCTAGGATCCCGTCTCTCTGTATGAGACCACTCTTTCCC

### Sheet: Table S4 (sgRNAs cloning)
	Supplememntary Table S4: Oligos for sgRNA cloning of CD19 in pDECKO_mCherry.
	Oligo Name	Sequence
	CD19-sgRNA1_F	CACCGGCTTCACCACTAGAGGTTCCT
	CD19-sgRNA1_R	AAACAGGAACCTCTAGTGGTGAAGCC
	CD-19sgRNA2_F	CACCGGCAGGCCCGAGGAACCTCTAG
	CD-19sgRNA2_R	AAACCTAGAGGTTCCTCGGGCCTGCC
	CD19-sgRNA3_F	CACCGGCGAGGAACCTCTAGTGGTGA
	CD19-sgRNA3_R	AAACTCACCACTAGAGGTTCCTCGCC
	CD19-sgRNA4_F	CACCGGCCTGGCTGGACAGTCAATG
	CD19-sgRNA4_R	AAACCATTGACTGTCCAGCCAGGCC
	CD19-sgRNA5_F	CACCGGCGCTGTGCTGCAGTGCCTCA
	CD19-sgRNA5_R	AAACTGAGGCACTGCAGCACAGCGCC
	CD19-sgRNA6_F	CACCGGTGGAATGTTTCGGACCTAGG
	CD19-sgRNA6_R	AAACCCTAGGTCCGAAACATTCCACC
	CD19-sgRNA7_F	CACCGGAGACCGCCCTGAGATCTGGG
	CD19-sgRNA7_R	AAACCCCAGATCTCAGGGCGGTCTCC

### Sheet: Table S5 (plasmid list)
	Supplementary Table S5. List of cloned plasmids.
	Plasmid	Addgene number
	pDECKO_mCherry_CEACAM1	140102
	pDECKO_mCherry_CD19.1
	pDECKO_mCherry_CD19.2
	pDECKO_mCherry_CD19.3
	pDECKO_mCherry_CD19.4	140101
	pDECKO_mCherry_FURIN	140103
	pDECKO_mCherry_Intergenic	140100
	pDECKO_mCherry_KLF4	140104
	pDECKO_mCherry_luciferase	140109
	pDECKO_mCherry_NFE2	140105
	pDECKO_mCherry_TREML2	140106
	pDECKO_mCherry_LINC02432	140107
	pDECKO_mCherry_MIR3945HG	140108
	pDECKO_mCherry_Rat_CEBPalfa	140098
	pDECKO_mCherry_SPI1	140099
	pLenti-puro_CD19-sgRNA1
	pLenti-puro_CD19-sgRNA2
	pLenti-puro_CD19-sgRNA3
	pLenti-puro_CD19-sgRNA4
	pLenti-puro_CD19-sgRNA5
	pLenti-puro_CD19-sgRNA6
	pLenti-puro_CD19-sgRNA7

### Sheet: Table S6 (PCR-1 staggered oligo
	Supplementary Table S6: Sequences of staggered Oligos
	Oligo name	Sequence
	Stag0nt_F	TTCAGACGTGTGCTCTTCCGATCTGTGGAAAGGACGAAACACCg
	Stag1nt_F	TTCAGACGTGTGCTCTTCCGATCTHGTGGAAAGGACGAAACACCg
	Stag2nt_F	TTCAGACGTGTGCTCTTCCGATCTHMGTGGAAAGGACGAAACACCg
	Stag3nt_F	TTCAGACGTGTGCTCTTCCGATCTHMMGTGGAAAGGACGAAACACCg
	Stag4nt_F	TTCAGACGTGTGCTCTTCCGATCTNNMMGTGGAAAGGACGAAACACCg
	Stag5nt_F	TTCAGACGTGTGCTCTTCCGATCTNNMMCGTGGAAAGGACGAAACACCg
	Stag0nt_R	CCCTACACGACGCTCTTCCGATCTcaagatctagttacgccaagcttAAA
	Stag1nt_R	CCCTACACGACGCTCTTCCGATCTDcaagatctagttacgccaagcttAAA
	Stag2nt_R	CCCTACACGACGCTCTTCCGATCTDKcaagatctagttacgccaagcttAAA
	Stag3nt_R	CCCTACACGACGCTCTTCCGATCTDKKcaagatctagttacgccaagcttAAA
	Stag4nt_R	CCCTACACGACGCTCTTCCGATCTNNKTcaagatctagttacgccaagcttAAA
	Stag5nt_R	CCCTACACGACGCTCTTCCGATCTNNBBTcaagatctagttacgccaagcttAAA

### Sheet: Table S7 (PCR-2 Illumina oligos
	Supplementary Table S7: Sequences of Illumina Oligos (barcode in brackets).
	Oligo name	Sequence
	TS-HT-D5x-96-f	AATGATACGGCGACCACCGAGATCTACAC(ttggcaga)ACACTCTTTCCCTACACG ACGCTCTTC
	TS-HT-D7x-r	CAAGCAGAAGACGGCATACGAGAT(xxxxxxxx)GTGACTGGAGTTCAGACG TGTGCTCTTC
	Replicate 1 Barcodes	Barcode sequence
	TS-HT-D7x-6-r	CTGAGGTT
	TS-HT-D7x-12-r	CGGTTGGT
	TS-HT-D7x-60-r	TGACCAGC
	TS-HT-D7x-18-r	CCGGTTCT
	TS-HT-D7x-24-r	AATGCAAT
	TS-HT-D7x-17-r	GCTCCAGT
	TS-HT-D7x-55-r	TTAGTTGC
	TS-HT-D7x-67-r	TCAGATAC
	TS-HT-D7x-62-r	TTCAAGCC
	TS-HT-D7x-64-r	GACTAACC
	TS-HT-D7x-79-r	CAGAGAGA
	Replicate 2 Barcodes	Barcode sequence
	TS-HT-D7x-1-r	CGTTGGTT
	TS-HT-D7x-9-r	TGGTTCTT
	TS-HT-D7x10-r	GTCTTCTT
	TS-HT-D7x-22-r	GAACCGAT
	TS-HT-D7x-32-r	ACTTACGG
	TS-HT-D7x-43-r	CTTGATAG
	TS-HT-D7x-61-r	GCAACGCC
	TS-HT-D7x-78-r	TCGAACGA
	TS-HT-D7x-80-r	GCCATTCA
	TS-HT-D7x-82-r	CCTGCTCA
	TS-HT-D7x-93-r	GTCGCGAA

### Sheet: Table S8 (qRT-PCR oligos)
	Supplementary Table S8: Sequences of oligos for qRT-PCR
	Oligo name	Sequence
	FURIN-F1	GCATGGGTTCCTCAACCTGG
	FURIN-R1	GGTGAGGCGACAGGGACCG
	FURIN-F2	CGGTCCCTGTCGCCTCACC
	FURIN-R2	GTACACGTCCCGTTTAGTCCG
	GAPDH_F	GCACCGTCAAGGCTGAGAAC
	GAPDH_R	TGGTGAAGACGCCAGTGGA
	HPRT_F	ATGACCAGTCAACAGGGGACAT
	HPRT_R	CAACACTTCGTGGGGTCCTTTTCA
	LINC02432_F1	CGGTGATTAACAGCAGCACATG
	LINC02432_R1	CATCTGCGAGAAAAGGAGGAATTC
	MIR3945HG_F1	CCTGATGACTGTGAGCCTCTTCC
	MIR3945HG_R1	GCCTTCTTGCTGCCTTGAATTG
	NFE2-F1	GTCCCCGTGTCCTCCCCAG
	NFE2-R1	GGTGATGGACATGATCTCCTGC
	NFE2-F2	CTCACTCATGCCCAACTCCTTG
	NFE2-R2	CAGTGGGCTTAGCCCGCAC

### Sheet: Table S9 (KO validation oligos)
	Supplementary Table S9: Oligos outside the CRISPR cut region.
	Oligo name	Sequence
	FURIN_F3	GTGAGCAGGCACCTGGGAG
	FURIN_R3	CCAGGTTGAGGAACCCATG
	NFE2_F3	CTGAATGCTCCAAGTGAGCCATC
	NFE2_R3	GATCTGGGACATGGGATGTG
	LINC02432_F2	GTGATCACCAGCCATAGATTCTCTG
	LINC02432_R2	CTGTGCTGTTGTCTTAATGAGTAGAAGTTC
	MIR3945HG_F2	GAACTCGCCACTGTGGCTGAGC
	MIR3945HG_R2	CCATCAACCTTGTGTATTAAGCTAC

### Sheet: Table S10 (hits)
Supplementary Table S10: Shortlisted candidates from screening.
Pre-selected candidates list		Final candidate list		Validated candidates
Proteins	lncRNAs	Proteins	lnCRNAs	Proteins	lncRNAs
ACVRL1	ENSG00000136315.3	C1QB	ENSG00000204054.7	CEACAM1	ENSG00000248810.1
ADAM28	ENSG00000172965.10	CCNA1	ENSG00000248810.1	FURIN	ENSG00000251230.1
ALCAM	ENSG00000173727.7	CCNA1	ENSG00000251230.1	KLF4
AMICA1	ENSG00000176659.5	CD68	ENSG00000253522.2	NFE2
APLP2	ENSG00000188825.9	CEACAM1	ENSG00000266904.1	TREML2
ARHGAP18	ENSG00000196741.3	DMXL2	ENSG00000275142.1
ARHGEF3	ENSG00000204054.7	FURIN
ARL6IP5	ENSG00000212978.5	GPRC5C
ASGR1	ENSG00000214194.4	GSAP
ATP6AP1	ENSG00000214894.2	ITPR1
ATP6V0C	ENSG00000218510.3	JAK2
ATP6V1C1	ENSG00000224034.1	KLF4
ATXN1	ENSG00000224397.1	MNDA
B3GNT8	ENSG00000226137.3	NFE2
BST1	ENSG00000226751.2	SIRPA
C1QA	ENSG00000228340.1	SLC43A2
C1QB	ENSG00000228651.1	SMAD6
C3AR1	ENSG00000228889.2	SRGN
C5AR1	ENSG00000228906.1	TRAF3IP3
CAMP	ENSG00000229671.1	TREML2
CCL20	ENSG00000230438.5
CCL24	ENSG00000231233.1
CCL5	ENSG00000232533.1
CCNA1	ENSG00000233834.2
CCRL2	ENSG00000233895.1
CD55	ENSG00000236120.2
CD68	ENSG00000237604.1
CEACAM1	ENSG00000240859.1
CFLAR	ENSG00000241163.3
CLEC12A	ENSG00000245060.2
CLEC4A	ENSG00000248360.3
CLEC4E	ENSG00000248810.1
CMTM1	ENSG00000250777.1
CNGA1	ENSG00000251230.1
CNR2	ENSG00000251442.1
COTL1	ENSG00000253177.1
CREG1	ENSG00000253207.3
CTSD	ENSG00000253214.1
DAPP1	ENSG00000253522.2
DENND4C	ENSG00000254281.1
DLL1	ENSG00000254438.1
DMXL2	ENSG00000258476.1
DNAJB5	ENSG00000258867.1
DPEP2	ENSG00000259330.1
DPYD	ENSG00000260528.2
DYSF	ENSG00000261069.2
EGR2	ENSG00000266904.1
EMR2	ENSG00000267034.1
EPHB2	ENSG00000267248.1
EXT1	ENSG00000267296.2
FCHO2	ENSG00000267452.1
FEZ1	ENSG00000269877.1
FFAR1	ENSG00000270547.1
FKBP15	ENSG00000272086.1
FMN1	ENSG00000272140.2
FOLR2	ENSG00000272142.1
FRAT1	ENSG00000272583.1
FURIN	ENSG00000272688.1
GIMAP8	ENSG00000272908.1
GPR97	ENSG00000273145.1
GPRC5C	ENSG00000273297.1
GPX4	ENSG00000273824.1
GSAP	ENSG00000274922.1
HAVCR2	ENSG00000275142.1
HGSNAT
ICAM1
ID1
IFI30
IFIT2
IFIT3
IL10RA
IL1RN
IL3RA
IL6R
IL6ST
ITPR1
IZUMO4
JAK2
KIF25
KIFC3
KLF4
KLF6
LILRB5
LYN
LYZ
M1AP
MAF
MBOAT7
MCTP1
MEGF9
MGAT1
MGAT4A
MKNK1
MMP1
MMP8
MNDA
MOB3A
MPO
MPPE1
MPZ
MX1
MXD1
MYLPF
NABP1
NACC2
NAPSA
NCF2
NFE2
NLRP3
NPL
NRG1
NUDT16
NUP214
OLFML2B
OLFML3
PEAK1
PELI1
PIM1
PLB1
PLBD2
PLEC
PLTP
PLXDC2
PNOC
PPIC
PRMT2
PTPN12
PTPRC
PTPRE
PTPRJ
PTPRM
RBM47
REL
RGCC
RGS1
RGS18
RNF144B
RNF24
S100A6
SAMSN1
SELPLG
SERPINB6
SERPINH1
SERTAD3
SH3RF1
SIGLEC1
SIRPA
SKIL
SLC16A10
SLC2A5
SLC43A2
SLC5A3
SLC8B1
SMAD6
SMC6
SNX9
SOD2
SPI1
SRGN
STAB1
STAT2
STX4
SULF2
SYTL3
TDO2
TIE1
TLR1
TLR4
TLR6
TLR8
TMBIM4
TMEM150B
TMEM71
TNFAIP2
TNFAIP8L3
TNFRSF12A
TNFSF13
TPK1
TRAF3IP3
TREM1
TREM2
TREML2
TYMP
TYROBP
UEVLD
UPB1
USP32
VASH1
VMP1
ZG16B
ZNF267

### Sheet: Table S11 (RNA seq)
Supplementary Table S11: RNA seq expression data of target genes during differentiation (in FPKMs).
ENSEMBL ID	Protein coding	Replicate	0h	3h	6h	9h	12h	18h	24h	36h	48h	72h	120h	168h
ENSG00000007129	CEACAM21	Rep1	31	15.35	6.76	14.68	24.97	29.37	27.4	20.31	14.37	12.93	8.57	10.74
		Rep2	38.84	15.17	13.8	24.35	25.9	39.2	38.25	25.57	20.11	22.84	38.6	34.57
ENSG00000140564	FURIN	Rep1	7.99	5.2	15.56	16.25	18.68	17.46	16.73	15.12	20.31	33.51	39.33	31.27
		Rep2	8.04	6.6	11.13	11.91	11.21	15.79	21.12	30.94	36.06	64.58	55.46	44.15
ENSG00000136826	KLF4	Rep1	0.18	9.64	3.49	3.8	6.92	11.61	17.66	33.63	49.77	47.88	50.85	23.03
		Rep2	0.18	1.74	2.03	2.97	5.14	8.25	11.86	30.94	39.97	32.19	36.84	14.55
ENSG00000123405	NFE2	Rep1	0.92	2.32	10.99	15.55	54.97	91.37	89.6	110.65	96.25	44.66	6.26	3.14
		Rep2	0.67	4.65	15.56	30.91	70.21	84.07	102.25	120.62	82.19	42.88	13.53	9.07
ENSG00000112195	TREML2	Rep1	0.66	1.43	2.88	5.68	10.35	11.82	13.35	13.93	15.97	19.77	3.48	1
		Rep2	0.44	0.61	1.84	2.48	3.67	8.51	11.03	13.17	15.8	22.67	3.85	1.85
ENSEMBL ID	lncRNA	Replicate	0h	3h	6h	9h	12h	18h	24h	36h	48h	72h	120h	168h
ENSG00000248810	LINC02432	Rep1	0	0.06	0.02	0.05	0,22	0.22	1.03	0.7	1.52	1.61	0,53	0,44
		Rep2	0.02	0.1	0.3	0.3	0.23	0.25	1.05	2.61	3.27	2.52	1,05	0,64
ENSG00000251230	MIR3945HG	Rep1	0	0.57	1.15	1.28	2.07	2.13	2.59	1.61	2.95	11.15	9,04	9,84
		Rep2	0	0.41	0.88	1.07	1.28	2.23	2.12	2.21	4.02	17.06	6,45	4,75
